# Obtaining deeper insights into microbiome diversity using a simple method to block host and non-targets in amplicon sequencing

**DOI:** 10.1101/2020.10.05.322305

**Authors:** Teresa Mayer, Alfredo Mari, Juliana Almario, Mariana Murillo-Roos, Muhammad Abdullah, Nina Dombrowski, Stephane Hacquard, Eric M. Kemen, Matthew T. Agler

## Abstract

Microbiome profiling is revolutionizing our understanding of biological mechanisms such as metaorganismal (host+microbiome) assembly, functions and adaptation. Amplicon sequencing of multiple conserved, phylogenetically informative loci is an instrumental tool for characterization of the highly diverse microbiomes of natural systems. Investigations in many study systems are hindered by loss of essential sequencing depth due to amplification of non-target DNA from hosts or overabundant microorganisms. This issue requires urgent attention to address ecologically relevant problems using high throughput, high resolution microbial profiling. Here, we introduce a simple, low cost and highly flexible method using standard oligonucleotides (“blocking oligos”) to block amplification of non-targets and an R package to aid in their design. They can be dropped into practically any two-step amplicon sequencing library preparation pipeline. We apply them in leaves, a system presenting exceptional challenges with host and non-target microbial amplification. Blocking oligos designed for use in eight target loci reduce undesirable amplification of host and non-target microbial DNA by up to 90%. In addition, 16S and 18S “universal” plant blocking oligos efficiently block most plant hosts, leading to increased microbial alpha diversity discovery without biasing beta diversity measurements. By blocking only chloroplast 16S amplification, we show that blocking oligos do not compromise quantitative microbial load information inherent to plant-associated amplicon sequencing data. Using these tools, we generated a near-complete survey of the *Arabidopsis thaliana* leaf microbiome based on diversity data from eight loci and discuss complementarity of commonly used amplicon sequencing regions for describing leaf microbiota. The blocking oligo approach has potential to make new questions in a variety of study systems more tractable by making amplicon sequencing more targeted, leading to deeper, systems-based insights into microbial discovery.
