## Supplementary material for "Obtaining deeper insights into microbiome diversity using a simple method to block host and non-targets in amplicon sequencing": FileS1B

### Sheet: Primer Sets
Universal Primers		Blocking Oligomers
Bacteria - 16S V3/V4		Universal Plant Chloroplast - V3/V4
B341F		BLc_16S_F5
CCTACGGGAGGCAGCAG		AACTTCTTTTCYHRGAGAAGAAR
B806R		BLc_16S_R1
GGACTACHVGGGTWTCTAAT		GCTTTCGCCRTTGGTGTTCYTTC
Eukaryote - 18S V4/V5		Universal Plant 18S - V4/V5
F566		BLc_18S_F5
CAGCAGCCGCGGTAATTCC		CTCAAAGCAAGCCWWCGCTCTGKATACA
R1200		BLc_18S_R5
CCCGTGTTGAGTCAAATTAAGC		CCCCYGATCCCTGGTCGGCATCGTTTA

### Sheet: 16S Sequencing Primers Forward
	Reverse Primer Sequences	Used in this study
	341F Extension Primers
									Concatenation
						Used in this study
Name	p5 (flow cell adapter)	Illumina Sequencing Primer 1	Index	Heterogenity spacer	16S Standard Primer (341F)	Run1	Run2	Run3	Forward Primer Sequences (Concatenation)	Length		Forward Primer Sequences w/o formula
16S_Lib_F1	AATGATACGGCGACCACCGAGATCT	ACACTCTTTCCCTACACGACGCTCTTCCGATCT	ATCACCAGGTGT		CCTACGGGAGGCAGCAG				AATGATACGGCGACCACCGAGATCTACACTCTTTCCCTACACGACGCTCTTCCGATCTATCACCAGGTGTCCTACGGGAGGCAGCAG	87		AATGATACGGCGACCACCGAGATCTACACTCTTTCCCTACACGACGCTCTTCCGATCTATCACCAGGTGTCCTACGGGAGGCAGCAG
16S_Lib_F2	AATGATACGGCGACCACCGAGATCT	ACACTCTTTCCCTACACGACGCTCTTCCGATCT	AGCGGAGGTTAG		CCTACGGGAGGCAGCAG				AATGATACGGCGACCACCGAGATCTACACTCTTTCCCTACACGACGCTCTTCCGATCTAGCGGAGGTTAGCCTACGGGAGGCAGCAG	87		AATGATACGGCGACCACCGAGATCTACACTCTTTCCCTACACGACGCTCTTCCGATCTAGCGGAGGTTAGCCTACGGGAGGCAGCAG
16S_Lib_F3	AATGATACGGCGACCACCGAGATCT	ACACTCTTTCCCTACACGACGCTCTTCCGATCT	AATTGTGTCGGA		CCTACGGGAGGCAGCAG				AATGATACGGCGACCACCGAGATCTACACTCTTTCCCTACACGACGCTCTTCCGATCTAATTGTGTCGGACCTACGGGAGGCAGCAG	87		AATGATACGGCGACCACCGAGATCTACACTCTTTCCCTACACGACGCTCTTCCGATCTAATTGTGTCGGACCTACGGGAGGCAGCAG
16S_Lib_F4	AATGATACGGCGACCACCGAGATCT	ACACTCTTTCCCTACACGACGCTCTTCCGATCT	GATCTGCGATCC	T	CCTACGGGAGGCAGCAG				AATGATACGGCGACCACCGAGATCTACACTCTTTCCCTACACGACGCTCTTCCGATCTGATCTGCGATCCTCCTACGGGAGGCAGCAG	88		AATGATACGGCGACCACCGAGATCTACACTCTTTCCCTACACGACGCTCTTCCGATCTGATCTGCGATCCTCCTACGGGAGGCAGCAG
16S_Lib_F5	AATGATACGGCGACCACCGAGATCT	ACACTCTTTCCCTACACGACGCTCTTCCGATCT	GCGATATATCGC	T	CCTACGGGAGGCAGCAG	X			AATGATACGGCGACCACCGAGATCTACACTCTTTCCCTACACGACGCTCTTCCGATCTGCGATATATCGCTCCTACGGGAGGCAGCAG	88		AATGATACGGCGACCACCGAGATCTACACTCTTTCCCTACACGACGCTCTTCCGATCTGCGATATATCGCTCCTACGGGAGGCAGCAG
16S_Lib_F6	AATGATACGGCGACCACCGAGATCT	ACACTCTTTCCCTACACGACGCTCTTCCGATCT	CAAATTCGGGAT	T	CCTACGGGAGGCAGCAG				AATGATACGGCGACCACCGAGATCTACACTCTTTCCCTACACGACGCTCTTCCGATCTCAAATTCGGGATTCCTACGGGAGGCAGCAG	88		AATGATACGGCGACCACCGAGATCTACACTCTTTCCCTACACGACGCTCTTCCGATCTCAAATTCGGGATTCCTACGGGAGGCAGCAG
16S_Lib_F7	AATGATACGGCGACCACCGAGATCT	ACACTCTTTCCCTACACGACGCTCTTCCGATCT	CAACTCCCGTGA	GT	CCTACGGGAGGCAGCAG				AATGATACGGCGACCACCGAGATCTACACTCTTTCCCTACACGACGCTCTTCCGATCTCAACTCCCGTGAGTCCTACGGGAGGCAGCAG	89		AATGATACGGCGACCACCGAGATCTACACTCTTTCCCTACACGACGCTCTTCCGATCTCAACTCCCGTGAGTCCTACGGGAGGCAGCAG
16S_Lib_F8	AATGATACGGCGACCACCGAGATCT	ACACTCTTTCCCTACACGACGCTCTTCCGATCT	AAGGCGCTCCTT	GT	CCTACGGGAGGCAGCAG	X			AATGATACGGCGACCACCGAGATCTACACTCTTTCCCTACACGACGCTCTTCCGATCTAAGGCGCTCCTTGTCCTACGGGAGGCAGCAG	89		AATGATACGGCGACCACCGAGATCTACACTCTTTCCCTACACGACGCTCTTCCGATCTAAGGCGCTCCTTGTCCTACGGGAGGCAGCAG
16S_Lib_F9	AATGATACGGCGACCACCGAGATCT	ACACTCTTTCCCTACACGACGCTCTTCCGATCT	CATTCGTGGCGT	GT	CCTACGGGAGGCAGCAG				AATGATACGGCGACCACCGAGATCTACACTCTTTCCCTACACGACGCTCTTCCGATCTCATTCGTGGCGTGTCCTACGGGAGGCAGCAG	89		AATGATACGGCGACCACCGAGATCTACACTCTTTCCCTACACGACGCTCTTCCGATCTCATTCGTGGCGTGTCCTACGGGAGGCAGCAG
16S_Lib_F10	AATGATACGGCGACCACCGAGATCT	ACACTCTTTCCCTACACGACGCTCTTCCGATCT	TACTACGTGGCC	CGA	CCTACGGGAGGCAGCAG				AATGATACGGCGACCACCGAGATCTACACTCTTTCCCTACACGACGCTCTTCCGATCTTACTACGTGGCCCGACCTACGGGAGGCAGCAG	90		AATGATACGGCGACCACCGAGATCTACACTCTTTCCCTACACGACGCTCTTCCGATCTTACTACGTGGCCCGACCTACGGGAGGCAGCAG
16S_Lib_F11	AATGATACGGCGACCACCGAGATCT	ACACTCTTTCCCTACACGACGCTCTTCCGATCT	ACTCACAGGAAT	CGA	CCTACGGGAGGCAGCAG				AATGATACGGCGACCACCGAGATCTACACTCTTTCCCTACACGACGCTCTTCCGATCTACTCACAGGAATCGACCTACGGGAGGCAGCAG	90		AATGATACGGCGACCACCGAGATCTACACTCTTTCCCTACACGACGCTCTTCCGATCTACTCACAGGAATCGACCTACGGGAGGCAGCAG
16S_Lib_F12	AATGATACGGCGACCACCGAGATCT	ACACTCTTTCCCTACACGACGCTCTTCCGATCT	AGGCTTACGTGT	CGA	CCTACGGGAGGCAGCAG				AATGATACGGCGACCACCGAGATCTACACTCTTTCCCTACACGACGCTCTTCCGATCTAGGCTTACGTGTCGACCTACGGGAGGCAGCAG	90		AATGATACGGCGACCACCGAGATCTACACTCTTTCCCTACACGACGCTCTTCCGATCTAGGCTTACGTGTCGACCTACGGGAGGCAGCAG
16S_Lib_F13	AATGATACGGCGACCACCGAGATCT	ACACTCTTTCCCTACACGACGCTCTTCCGATCT	CGTAATTGCCGC	ATGA	CCTACGGGAGGCAGCAG				AATGATACGGCGACCACCGAGATCTACACTCTTTCCCTACACGACGCTCTTCCGATCTCGTAATTGCCGCATGACCTACGGGAGGCAGCAG	91		AATGATACGGCGACCACCGAGATCTACACTCTTTCCCTACACGACGCTCTTCCGATCTCGTAATTGCCGCATGACCTACGGGAGGCAGCAG
16S_Lib_F14	AATGATACGGCGACCACCGAGATCT	ACACTCTTTCCCTACACGACGCTCTTCCGATCT	ATGGGTTCCGTC	ATGA	CCTACGGGAGGCAGCAG				AATGATACGGCGACCACCGAGATCTACACTCTTTCCCTACACGACGCTCTTCCGATCTATGGGTTCCGTCATGACCTACGGGAGGCAGCAG	91		AATGATACGGCGACCACCGAGATCTACACTCTTTCCCTACACGACGCTCTTCCGATCTATGGGTTCCGTCATGACCTACGGGAGGCAGCAG
16S_Lib_F15	AATGATACGGCGACCACCGAGATCT	ACACTCTTTCCCTACACGACGCTCTTCCGATCT	TAGGCATGCTTG	ATGA	CCTACGGGAGGCAGCAG		X		AATGATACGGCGACCACCGAGATCTACACTCTTTCCCTACACGACGCTCTTCCGATCTTAGGCATGCTTGATGACCTACGGGAGGCAGCAG	91		AATGATACGGCGACCACCGAGATCTACACTCTTTCCCTACACGACGCTCTTCCGATCTTAGGCATGCTTGATGACCTACGGGAGGCAGCAG
16S_Lib_F16	AATGATACGGCGACCACCGAGATCT	ACACTCTTTCCCTACACGACGCTCTTCCGATCT	ATTCTGCCGAAG	TGCGA	CCTACGGGAGGCAGCAG				AATGATACGGCGACCACCGAGATCTACACTCTTTCCCTACACGACGCTCTTCCGATCTATTCTGCCGAAGTGCGACCTACGGGAGGCAGCAG	92		AATGATACGGCGACCACCGAGATCTACACTCTTTCCCTACACGACGCTCTTCCGATCTATTCTGCCGAAGTGCGACCTACGGGAGGCAGCAG
16S_Lib_F17	AATGATACGGCGACCACCGAGATCT	ACACTCTTTCCCTACACGACGCTCTTCCGATCT	TAGTATGCGCAA	TGCGA	CCTACGGGAGGCAGCAG				AATGATACGGCGACCACCGAGATCTACACTCTTTCCCTACACGACGCTCTTCCGATCTTAGTATGCGCAATGCGACCTACGGGAGGCAGCAG	92		AATGATACGGCGACCACCGAGATCTACACTCTTTCCCTACACGACGCTCTTCCGATCTTAGTATGCGCAATGCGACCTACGGGAGGCAGCAG
16S_Lib_F18	AATGATACGGCGACCACCGAGATCT	ACACTCTTTCCCTACACGACGCTCTTCCGATCT	TGCGCTGAATGT	TGCGA	CCTACGGGAGGCAGCAG			x	AATGATACGGCGACCACCGAGATCTACACTCTTTCCCTACACGACGCTCTTCCGATCTTGCGCTGAATGTTGCGACCTACGGGAGGCAGCAG	92		AATGATACGGCGACCACCGAGATCTACACTCTTTCCCTACACGACGCTCTTCCGATCTTGCGCTGAATGTTGCGACCTACGGGAGGCAGCAG
16S_Lib_F19	AATGATACGGCGACCACCGAGATCT	ACACTCTTTCCCTACACGACGCTCTTCCGATCT	ATGGCTGTCAGT	GAGTGG	CCTACGGGAGGCAGCAG			x	AATGATACGGCGACCACCGAGATCTACACTCTTTCCCTACACGACGCTCTTCCGATCTATGGCTGTCAGTGAGTGGCCTACGGGAGGCAGCAG	93		AATGATACGGCGACCACCGAGATCTACACTCTTTCCCTACACGACGCTCTTCCGATCTATGGCTGTCAGTGAGTGGCCTACGGGAGGCAGCAG
16S_Lib_F20	AATGATACGGCGACCACCGAGATCT	ACACTCTTTCCCTACACGACGCTCTTCCGATCT	GTTCTCTTCTCG	GAGTGG	CCTACGGGAGGCAGCAG			x	AATGATACGGCGACCACCGAGATCTACACTCTTTCCCTACACGACGCTCTTCCGATCTGTTCTCTTCTCGGAGTGGCCTACGGGAGGCAGCAG	93		AATGATACGGCGACCACCGAGATCTACACTCTTTCCCTACACGACGCTCTTCCGATCTGTTCTCTTCTCGGAGTGGCCTACGGGAGGCAGCAG
16S_Lib_F21	AATGATACGGCGACCACCGAGATCT	ACACTCTTTCCCTACACGACGCTCTTCCGATCT	CGTAAGATGCCT	GAGTGG	CCTACGGGAGGCAGCAG				AATGATACGGCGACCACCGAGATCTACACTCTTTCCCTACACGACGCTCTTCCGATCTCGTAAGATGCCTGAGTGGCCTACGGGAGGCAGCAG	93		AATGATACGGCGACCACCGAGATCTACACTCTTTCCCTACACGACGCTCTTCCGATCTCGTAAGATGCCTGAGTGGCCTACGGGAGGCAGCAG
16S_Lib_F22	AATGATACGGCGACCACCGAGATCT	ACACTCTTTCCCTACACGACGCTCTTCCGATCT	CTGCTATTCCTC	CCTGTGG	CCTACGGGAGGCAGCAG				AATGATACGGCGACCACCGAGATCTACACTCTTTCCCTACACGACGCTCTTCCGATCTCTGCTATTCCTCCCTGTGGCCTACGGGAGGCAGCAG	94		AATGATACGGCGACCACCGAGATCTACACTCTTTCCCTACACGACGCTCTTCCGATCTCTGCTATTCCTCCCTGTGGCCTACGGGAGGCAGCAG
16S_Lib_F23	AATGATACGGCGACCACCGAGATCT	ACACTCTTTCCCTACACGACGCTCTTCCGATCT	TGTAACGCCGAT	CCTGTGG	CCTACGGGAGGCAGCAG				AATGATACGGCGACCACCGAGATCTACACTCTTTCCCTACACGACGCTCTTCCGATCTTGTAACGCCGATCCTGTGGCCTACGGGAGGCAGCAG	94		AATGATACGGCGACCACCGAGATCTACACTCTTTCCCTACACGACGCTCTTCCGATCTTGTAACGCCGATCCTGTGGCCTACGGGAGGCAGCAG
16S_Lib_F24	AATGATACGGCGACCACCGAGATCT	ACACTCTTTCCCTACACGACGCTCTTCCGATCT	TACCGCTTCTTC	CCTGTGG	CCTACGGGAGGCAGCAG				AATGATACGGCGACCACCGAGATCTACACTCTTTCCCTACACGACGCTCTTCCGATCTTACCGCTTCTTCCCTGTGGCCTACGGGAGGCAGCAG	94		AATGATACGGCGACCACCGAGATCTACACTCTTTCCCTACACGACGCTCTTCCGATCTTACCGCTTCTTCCCTGTGGCCTACGGGAGGCAGCAG
16S_Lib_F25	AATGATACGGCGACCACCGAGATCT	ACACTCTTTCCCTACACGACGCTCTTCCGATCT	GCCTAGCCCAAT	AGACCTAG	CCTACGGGAGGCAGCAG				AATGATACGGCGACCACCGAGATCTACACTCTTTCCCTACACGACGCTCTTCCGATCTGCCTAGCCCAATAGACCTAGCCTACGGGAGGCAGCAG	95		AATGATACGGCGACCACCGAGATCTACACTCTTTCCCTACACGACGCTCTTCCGATCTGCCTAGCCCAATAGACCTAGCCTACGGGAGGCAGCAG
16S_Lib_F26	AATGATACGGCGACCACCGAGATCT	ACACTCTTTCCCTACACGACGCTCTTCCGATCT	ATCTACCGAAGC	AGACCTAG	CCTACGGGAGGCAGCAG				AATGATACGGCGACCACCGAGATCTACACTCTTTCCCTACACGACGCTCTTCCGATCTATCTACCGAAGCAGACCTAGCCTACGGGAGGCAGCAG	95		AATGATACGGCGACCACCGAGATCTACACTCTTTCCCTACACGACGCTCTTCCGATCTATCTACCGAAGCAGACCTAGCCTACGGGAGGCAGCAG
16S_Lib_F27	AATGATACGGCGACCACCGAGATCT	ACACTCTTTCCCTACACGACGCTCTTCCGATCT	TCACCTCCTTGT	AGACCTAG	CCTACGGGAGGCAGCAG				AATGATACGGCGACCACCGAGATCTACACTCTTTCCCTACACGACGCTCTTCCGATCTTCACCTCCTTGTAGACCTAGCCTACGGGAGGCAGCAG	95		AATGATACGGCGACCACCGAGATCTACACTCTTTCCCTACACGACGCTCTTCCGATCTTCACCTCCTTGTAGACCTAGCCTACGGGAGGCAGCAG
16S_Lib_F28	AATGATACGGCGACCACCGAGATCT	ACACTCTTTCCCTACACGACGCTCTTCCGATCT	CGTGCTTAGGCT	TCTAGCTAC	CCTACGGGAGGCAGCAG				AATGATACGGCGACCACCGAGATCTACACTCTTTCCCTACACGACGCTCTTCCGATCTCGTGCTTAGGCTTCTAGCTACCCTACGGGAGGCAGCAG	96		AATGATACGGCGACCACCGAGATCTACACTCTTTCCCTACACGACGCTCTTCCGATCTCGTGCTTAGGCTTCTAGCTACCCTACGGGAGGCAGCAG
16S_Lib_F29	AATGATACGGCGACCACCGAGATCT	ACACTCTTTCCCTACACGACGCTCTTCCGATCT	TACCGAAGGTAT	TCTAGCTAC	CCTACGGGAGGCAGCAG				AATGATACGGCGACCACCGAGATCTACACTCTTTCCCTACACGACGCTCTTCCGATCTTACCGAAGGTATTCTAGCTACCCTACGGGAGGCAGCAG	96		AATGATACGGCGACCACCGAGATCTACACTCTTTCCCTACACGACGCTCTTCCGATCTTACCGAAGGTATTCTAGCTACCCTACGGGAGGCAGCAG
16S_Lib_F30	AATGATACGGCGACCACCGAGATCT	ACACTCTTTCCCTACACGACGCTCTTCCGATCT	TTGCCAAGAGTC	TCTAGCTAC	CCTACGGGAGGCAGCAG				AATGATACGGCGACCACCGAGATCTACACTCTTTCCCTACACGACGCTCTTCCGATCTTTGCCAAGAGTCTCTAGCTACCCTACGGGAGGCAGCAG	96		AATGATACGGCGACCACCGAGATCTACACTCTTTCCCTACACGACGCTCTTCCGATCTTTGCCAAGAGTCTCTAGCTACCCTACGGGAGGCAGCAG

### Sheet: 16S Sequencing Primers Reverse
	Reverse Primer Sequences	Used in this study
	806R Extension Primers
						Used in this study
Name	p7 (flow cell adapter)	Illumina Sequencing Primer 2	Index	Heterogenity spacer	16S Standard Primer	Run1	Run2	Run3		Reverse Primer Sequences							Length
16S_Lib_R1	CAAGCAGAAGACGGCATACGAGAT	GTGACTGGAGTTCAGACGTGTGCTCTTCCGATCT	GCAATTAGGTAC		GGACTACHVGGGTWTCTAAT	X	X	X		CAAGCAGAAGACGGCATACGAGATGTGACTGGAGTTCAGACGTGTGCTCTTCCGATCTGCAATTAGGTACCCTACGGGAGGCAGCAG							90
16S_Lib_R2	CAAGCAGAAGACGGCATACGAGAT	GTGACTGGAGTTCAGACGTGTGCTCTTCCGATCT	CATACCGTGAGT		GGACTACHVGGGTWTCTAAT	X	X	X		CAAGCAGAAGACGGCATACGAGATGTGACTGGAGTTCAGACGTGTGCTCTTCCGATCTCATACCGTGAGTCCTACGGGAGGCAGCAG							90
16S_Lib_R3	CAAGCAGAAGACGGCATACGAGAT	GTGACTGGAGTTCAGACGTGTGCTCTTCCGATCT	TTCTCTCGACAT		GGACTACHVGGGTWTCTAAT	X	X	X		CAAGCAGAAGACGGCATACGAGATGTGACTGGAGTTCAGACGTGTGCTCTTCCGATCTTTCTCTCGACATCCTACGGGAGGCAGCAG							90
16S_Lib_R4	CAAGCAGAAGACGGCATACGAGAT	GTGACTGGAGTTCAGACGTGTGCTCTTCCGATCT	GCTCTCCGTAGA	A	GGACTACHVGGGTWTCTAAT	X	X	X		CAAGCAGAAGACGGCATACGAGATGTGACTGGAGTTCAGACGTGTGCTCTTCCGATCTGCTCTCCGTAGAACCTACGGGAGGCAGCAG							91
16S_Lib_R5	CAAGCAGAAGACGGCATACGAGAT	GTGACTGGAGTTCAGACGTGTGCTCTTCCGATCT	ATGCCATGCCGT	A	GGACTACHVGGGTWTCTAAT	X	X	X		CAAGCAGAAGACGGCATACGAGATGTGACTGGAGTTCAGACGTGTGCTCTTCCGATCTATGCCATGCCGTACCTACGGGAGGCAGCAG							91
16S_Lib_R6	CAAGCAGAAGACGGCATACGAGAT	GTGACTGGAGTTCAGACGTGTGCTCTTCCGATCT	GCCAACAACCAT	A	GGACTACHVGGGTWTCTAAT	X	X	X		CAAGCAGAAGACGGCATACGAGATGTGACTGGAGTTCAGACGTGTGCTCTTCCGATCTGCCAACAACCATACCTACGGGAGGCAGCAG							91
16S_Lib_R7	CAAGCAGAAGACGGCATACGAGAT	GTGACTGGAGTTCAGACGTGTGCTCTTCCGATCT	TCCTCGAGCGAT	TC	GGACTACHVGGGTWTCTAAT	X	X	X		CAAGCAGAAGACGGCATACGAGATGTGACTGGAGTTCAGACGTGTGCTCTTCCGATCTTCCTCGAGCGATTCCCTACGGGAGGCAGCAG							92
16S_Lib_R8	CAAGCAGAAGACGGCATACGAGAT	GTGACTGGAGTTCAGACGTGTGCTCTTCCGATCT	TGCAGCAAGATT	TC	GGACTACHVGGGTWTCTAAT	X	X	X		CAAGCAGAAGACGGCATACGAGATGTGACTGGAGTTCAGACGTGTGCTCTTCCGATCTTGCAGCAAGATTTCCCTACGGGAGGCAGCAG							92
16S_Lib_R9	CAAGCAGAAGACGGCATACGAGAT	GTGACTGGAGTTCAGACGTGTGCTCTTCCGATCT	CGTGATCCGCTA	TC	GGACTACHVGGGTWTCTAAT	X	X	X		CAAGCAGAAGACGGCATACGAGATGTGACTGGAGTTCAGACGTGTGCTCTTCCGATCTCGTGATCCGCTATCCCTACGGGAGGCAGCAG							92
16S_Lib_R10	CAAGCAGAAGACGGCATACGAGAT	GTGACTGGAGTTCAGACGTGTGCTCTTCCGATCT	GGATCGTAATAC	CTA	GGACTACHVGGGTWTCTAAT	X	X	X		CAAGCAGAAGACGGCATACGAGATGTGACTGGAGTTCAGACGTGTGCTCTTCCGATCTGGATCGTAATACCTACCTACGGGAGGCAGCAG							93
16S_Lib_R11	CAAGCAGAAGACGGCATACGAGAT	GTGACTGGAGTTCAGACGTGTGCTCTTCCGATCT	GCATAGCATCAA	CTA	GGACTACHVGGGTWTCTAAT	X	X	X		CAAGCAGAAGACGGCATACGAGATGTGACTGGAGTTCAGACGTGTGCTCTTCCGATCTGCATAGCATCAACTACCTACGGGAGGCAGCAG							93
16S_Lib_R12	CAAGCAGAAGACGGCATACGAGAT	GTGACTGGAGTTCAGACGTGTGCTCTTCCGATCT	TTAGAGCCATGC	CTA	GGACTACHVGGGTWTCTAAT	X	X	X		CAAGCAGAAGACGGCATACGAGATGTGACTGGAGTTCAGACGTGTGCTCTTCCGATCTTTAGAGCCATGCCTACCTACGGGAGGCAGCAG							93
16S_Lib_R13	CAAGCAGAAGACGGCATACGAGAT	GTGACTGGAGTTCAGACGTGTGCTCTTCCGATCT	TGAACCCTATGG	GATA	GGACTACHVGGGTWTCTAAT		X	X		CAAGCAGAAGACGGCATACGAGATGTGACTGGAGTTCAGACGTGTGCTCTTCCGATCTTGAACCCTATGGGATACCTACGGGAGGCAGCAG							94
16S_Lib_R14	CAAGCAGAAGACGGCATACGAGAT	GTGACTGGAGTTCAGACGTGTGCTCTTCCGATCT	AGAGTCTTGCCA	GATA	GGACTACHVGGGTWTCTAAT		X	X		CAAGCAGAAGACGGCATACGAGATGTGACTGGAGTTCAGACGTGTGCTCTTCCGATCTAGAGTCTTGCCAGATACCTACGGGAGGCAGCAG							94
16S_Lib_R15	CAAGCAGAAGACGGCATACGAGAT	GTGACTGGAGTTCAGACGTGTGCTCTTCCGATCT	ACAACACTCCGA	GATA	GGACTACHVGGGTWTCTAAT		X	X		CAAGCAGAAGACGGCATACGAGATGTGACTGGAGTTCAGACGTGTGCTCTTCCGATCTACAACACTCCGAGATACCTACGGGAGGCAGCAG							94
16S_Lib_R16	CAAGCAGAAGACGGCATACGAGAT	GTGACTGGAGTTCAGACGTGTGCTCTTCCGATCT	CGATGCTGTTGA	ACTCA	GGACTACHVGGGTWTCTAAT		X	X		CAAGCAGAAGACGGCATACGAGATGTGACTGGAGTTCAGACGTGTGCTCTTCCGATCTCGATGCTGTTGAACTCACCTACGGGAGGCAGCAG							95
16S_Lib_R17	CAAGCAGAAGACGGCATACGAGAT	GTGACTGGAGTTCAGACGTGTGCTCTTCCGATCT	ACGCGAACTAAT	ACTCA	GGACTACHVGGGTWTCTAAT		X	X		CAAGCAGAAGACGGCATACGAGATGTGACTGGAGTTCAGACGTGTGCTCTTCCGATCTACGCGAACTAATACTCACCTACGGGAGGCAGCAG							95
16S_Lib_R18	CAAGCAGAAGACGGCATACGAGAT	GTGACTGGAGTTCAGACGTGTGCTCTTCCGATCT	CGTACTCTCGAG	ACTCA	GGACTACHVGGGTWTCTAAT		X	X		CAAGCAGAAGACGGCATACGAGATGTGACTGGAGTTCAGACGTGTGCTCTTCCGATCTCGTACTCTCGAGACTCACCTACGGGAGGCAGCAG							95
16S_Lib_R19	CAAGCAGAAGACGGCATACGAGAT	GTGACTGGAGTTCAGACGTGTGCTCTTCCGATCT	TCAGTTCTCGTT	TTCTCT	GGACTACHVGGGTWTCTAAT		X	X		CAAGCAGAAGACGGCATACGAGATGTGACTGGAGTTCAGACGTGTGCTCTTCCGATCTTCAGTTCTCGTTTTCTCTCCTACGGGAGGCAGCAG							96
16S_Lib_R20	CAAGCAGAAGACGGCATACGAGAT	GTGACTGGAGTTCAGACGTGTGCTCTTCCGATCT	TCGTGCGTGTTG	TTCTCT	GGACTACHVGGGTWTCTAAT		X	X		CAAGCAGAAGACGGCATACGAGATGTGACTGGAGTTCAGACGTGTGCTCTTCCGATCTTCGTGCGTGTTGTTCTCTCCTACGGGAGGCAGCAG							96
16S_Lib_R21	CAAGCAGAAGACGGCATACGAGAT	GTGACTGGAGTTCAGACGTGTGCTCTTCCGATCT	ACACGCGGTTTA	TTCTCT	GGACTACHVGGGTWTCTAAT		X	X		CAAGCAGAAGACGGCATACGAGATGTGACTGGAGTTCAGACGTGTGCTCTTCCGATCTACACGCGGTTTATTCTCTCCTACGGGAGGCAGCAG							96
16S_Lib_R22	CAAGCAGAAGACGGCATACGAGAT	GTGACTGGAGTTCAGACGTGTGCTCTTCCGATCT	CACCTTACCTTA	CACTTCT	GGACTACHVGGGTWTCTAAT		X	X		CAAGCAGAAGACGGCATACGAGATGTGACTGGAGTTCAGACGTGTGCTCTTCCGATCTCACCTTACCTTACACTTCTCCTACGGGAGGCAGCAG							97
16S_Lib_R23	CAAGCAGAAGACGGCATACGAGAT	GTGACTGGAGTTCAGACGTGTGCTCTTCCGATCT	TTAACCTTCCTG	CACTTCT	GGACTACHVGGGTWTCTAAT		X	X		CAAGCAGAAGACGGCATACGAGATGTGACTGGAGTTCAGACGTGTGCTCTTCCGATCTTTAACCTTCCTGCACTTCTCCTACGGGAGGCAGCAG							97
16S_Lib_R24	CAAGCAGAAGACGGCATACGAGAT	GTGACTGGAGTTCAGACGTGTGCTCTTCCGATCT	TGCCGTATGCCA	CACTTCT	GGACTACHVGGGTWTCTAAT		X	X		CAAGCAGAAGACGGCATACGAGATGTGACTGGAGTTCAGACGTGTGCTCTTCCGATCTTGCCGTATGCCACACTTCTCCTACGGGAGGCAGCAG							97
16S_Lib_R25	CAAGCAGAAGACGGCATACGAGAT	GTGACTGGAGTTCAGACGTGTGCTCTTCCGATCT	CGTGACAATAGT	GCAATCAG	GGACTACHVGGGTWTCTAAT					CAAGCAGAAGACGGCATACGAGATGTGACTGGAGTTCAGACGTGTGCTCTTCCGATCTCGTGACAATAGTGCAATCAGCCTACGGGAGGCAGCAG							98
16S_Lib_R26	CAAGCAGAAGACGGCATACGAGAT	GTGACTGGAGTTCAGACGTGTGCTCTTCCGATCT	CGCTACAACTCG	GCAATCAG	GGACTACHVGGGTWTCTAAT					CAAGCAGAAGACGGCATACGAGATGTGACTGGAGTTCAGACGTGTGCTCTTCCGATCTCGCTACAACTCGGCAATCAGCCTACGGGAGGCAGCAG							98
16S_Lib_R27	CAAGCAGAAGACGGCATACGAGAT	GTGACTGGAGTTCAGACGTGTGCTCTTCCGATCT	TCTGCACTGAGC	GCAATCAG	GGACTACHVGGGTWTCTAAT					CAAGCAGAAGACGGCATACGAGATGTGACTGGAGTTCAGACGTGTGCTCTTCCGATCTTCTGCACTGAGCGCAATCAGCCTACGGGAGGCAGCAG							98
16S_Lib_R28	CAAGCAGAAGACGGCATACGAGAT	GTGACTGGAGTTCAGACGTGTGCTCTTCCGATCT	CGCAGATTAGTA	AGGCAATTC	GGACTACHVGGGTWTCTAAT					CAAGCAGAAGACGGCATACGAGATGTGACTGGAGTTCAGACGTGTGCTCTTCCGATCTCGCAGATTAGTAAGGCAATTCCCTACGGGAGGCAGCAG							99
16S_Lib_R29	CAAGCAGAAGACGGCATACGAGAT	GTGACTGGAGTTCAGACGTGTGCTCTTCCGATCT	CACTGGTGCATA	AGGCAATTC	GGACTACHVGGGTWTCTAAT					CAAGCAGAAGACGGCATACGAGATGTGACTGGAGTTCAGACGTGTGCTCTTCCGATCTCACTGGTGCATAAGGCAATTCCCTACGGGAGGCAGCAG							99
16S_Lib_R30	CAAGCAGAAGACGGCATACGAGAT	GTGACTGGAGTTCAGACGTGTGCTCTTCCGATCT	AACGTAGGCTCT	AGGCAATTC	GGACTACHVGGGTWTCTAAT					CAAGCAGAAGACGGCATACGAGATGTGACTGGAGTTCAGACGTGTGCTCTTCCGATCTAACGTAGGCTCTAGGCAATTCCCTACGGGAGGCAGCAG							99

### Sheet: 18S Sequencing Primers Forward
	18S Forward Primer Sequences
	566F Extension Primers
							Concatenation
									Used in this study
Name	p5 (flow cell adapter)	Illumina Sequencing Primer 1	Index	Heterogenity spacer	16S Standard Primer (341F)		Forward Primer Sequences (Concatenation)	Length	Run1	Run2	Run3	Forward Primer Sequences w/o formula
F1	AATGATACGGCGACCACCGAGATCT	ACACTCTTTCCCTACACGACGCTCTTCCGATCT	TAATCGGTGCCA		CAGCAGCCGCGGTAATTCC		AATGATACGGCGACCACCGAGATCTACACTCTTTCCCTACACGACGCTCTTCCGATCTTAATCGGTGCCACAGCAGCCGCGGTAATTCC	89	X			AATGATACGGCGACCACCGAGATCTACACTCTTTCCCTACACGACGCTCTTCCGATCTTAATCGGTGCCACAGCAGCCGCGGTAATTCC
F2	AATGATACGGCGACCACCGAGATCT	ACACTCTTTCCCTACACGACGCTCTTCCGATCT	TTGATCCGGTAG		CAGCAGCCGCGGTAATTCC		AATGATACGGCGACCACCGAGATCTACACTCTTTCCCTACACGACGCTCTTCCGATCTTTGATCCGGTAGCAGCAGCCGCGGTAATTCC	89		X		AATGATACGGCGACCACCGAGATCTACACTCTTTCCCTACACGACGCTCTTCCGATCTTTGATCCGGTAGCAGCAGCCGCGGTAATTCC
F3	AATGATACGGCGACCACCGAGATCT	ACACTCTTTCCCTACACGACGCTCTTCCGATCT	CGGGTGTTTGCT		CAGCAGCCGCGGTAATTCC		AATGATACGGCGACCACCGAGATCTACACTCTTTCCCTACACGACGCTCTTCCGATCTCGGGTGTTTGCTCAGCAGCCGCGGTAATTCC	89				AATGATACGGCGACCACCGAGATCTACACTCTTTCCCTACACGACGCTCTTCCGATCTCGGGTGTTTGCTCAGCAGCCGCGGTAATTCC
F4	AATGATACGGCGACCACCGAGATCT	ACACTCTTTCCCTACACGACGCTCTTCCGATCT	TTGACCGCGGTT	T	CAGCAGCCGCGGTAATTCC		AATGATACGGCGACCACCGAGATCTACACTCTTTCCCTACACGACGCTCTTCCGATCTTTGACCGCGGTTTCAGCAGCCGCGGTAATTCC	90				AATGATACGGCGACCACCGAGATCTACACTCTTTCCCTACACGACGCTCTTCCGATCTTTGACCGCGGTTTCAGCAGCCGCGGTAATTCC
F5	AATGATACGGCGACCACCGAGATCT	ACACTCTTTCCCTACACGACGCTCTTCCGATCT	GCTTGAGCTTGA	T	CAGCAGCCGCGGTAATTCC		AATGATACGGCGACCACCGAGATCTACACTCTTTCCCTACACGACGCTCTTCCGATCTGCTTGAGCTTGATCAGCAGCCGCGGTAATTCC	90				AATGATACGGCGACCACCGAGATCTACACTCTTTCCCTACACGACGCTCTTCCGATCTGCTTGAGCTTGATCAGCAGCCGCGGTAATTCC
F6	AATGATACGGCGACCACCGAGATCT	ACACTCTTTCCCTACACGACGCTCTTCCGATCT	GGTTCGGTCCAT	T	CAGCAGCCGCGGTAATTCC		AATGATACGGCGACCACCGAGATCTACACTCTTTCCCTACACGACGCTCTTCCGATCTGGTTCGGTCCATTCAGCAGCCGCGGTAATTCC	90				AATGATACGGCGACCACCGAGATCTACACTCTTTCCCTACACGACGCTCTTCCGATCTGGTTCGGTCCATTCAGCAGCCGCGGTAATTCC
F7	AATGATACGGCGACCACCGAGATCT	ACACTCTTTCCCTACACGACGCTCTTCCGATCT	TATGTGCCGGCT	GT	CAGCAGCCGCGGTAATTCC		AATGATACGGCGACCACCGAGATCTACACTCTTTCCCTACACGACGCTCTTCCGATCTTATGTGCCGGCTGTCAGCAGCCGCGGTAATTCC	91				AATGATACGGCGACCACCGAGATCTACACTCTTTCCCTACACGACGCTCTTCCGATCTTATGTGCCGGCTGTCAGCAGCCGCGGTAATTCC
F8	AATGATACGGCGACCACCGAGATCT	ACACTCTTTCCCTACACGACGCTCTTCCGATCT	TGTAAGACTTGG	GT	CAGCAGCCGCGGTAATTCC		AATGATACGGCGACCACCGAGATCTACACTCTTTCCCTACACGACGCTCTTCCGATCTTGTAAGACTTGGGTCAGCAGCCGCGGTAATTCC	91				AATGATACGGCGACCACCGAGATCTACACTCTTTCCCTACACGACGCTCTTCCGATCTTGTAAGACTTGGGTCAGCAGCCGCGGTAATTCC
F9	AATGATACGGCGACCACCGAGATCT	ACACTCTTTCCCTACACGACGCTCTTCCGATCT	CGATCTTCGAGC	GT	CAGCAGCCGCGGTAATTCC		AATGATACGGCGACCACCGAGATCTACACTCTTTCCCTACACGACGCTCTTCCGATCTCGATCTTCGAGCGTCAGCAGCCGCGGTAATTCC	91				AATGATACGGCGACCACCGAGATCTACACTCTTTCCCTACACGACGCTCTTCCGATCTCGATCTTCGAGCGTCAGCAGCCGCGGTAATTCC
F10	AATGATACGGCGACCACCGAGATCT	ACACTCTTTCCCTACACGACGCTCTTCCGATCT	GTCGAATTTGCG	CGA	CAGCAGCCGCGGTAATTCC		AATGATACGGCGACCACCGAGATCTACACTCTTTCCCTACACGACGCTCTTCCGATCTGTCGAATTTGCGCGACAGCAGCCGCGGTAATTCC	92				AATGATACGGCGACCACCGAGATCTACACTCTTTCCCTACACGACGCTCTTCCGATCTGTCGAATTTGCGCGACAGCAGCCGCGGTAATTCC
F11	AATGATACGGCGACCACCGAGATCT	ACACTCTTTCCCTACACGACGCTCTTCCGATCT	ATTCGGTAGTGC	CGA	CAGCAGCCGCGGTAATTCC		AATGATACGGCGACCACCGAGATCTACACTCTTTCCCTACACGACGCTCTTCCGATCTATTCGGTAGTGCCGACAGCAGCCGCGGTAATTCC	92				AATGATACGGCGACCACCGAGATCTACACTCTTTCCCTACACGACGCTCTTCCGATCTATTCGGTAGTGCCGACAGCAGCCGCGGTAATTCC
F12	AATGATACGGCGACCACCGAGATCT	ACACTCTTTCCCTACACGACGCTCTTCCGATCT	CGAGCTGTTACC	CGA	CAGCAGCCGCGGTAATTCC		AATGATACGGCGACCACCGAGATCTACACTCTTTCCCTACACGACGCTCTTCCGATCTCGAGCTGTTACCCGACAGCAGCCGCGGTAATTCC	92				AATGATACGGCGACCACCGAGATCTACACTCTTTCCCTACACGACGCTCTTCCGATCTCGAGCTGTTACCCGACAGCAGCCGCGGTAATTCC
F13	AATGATACGGCGACCACCGAGATCT	ACACTCTTTCCCTACACGACGCTCTTCCGATCT	CAACACATGCTG	ATGA	CAGCAGCCGCGGTAATTCC		AATGATACGGCGACCACCGAGATCTACACTCTTTCCCTACACGACGCTCTTCCGATCTCAACACATGCTGATGACAGCAGCCGCGGTAATTCC	93				AATGATACGGCGACCACCGAGATCTACACTCTTTCCCTACACGACGCTCTTCCGATCTCAACACATGCTGATGACAGCAGCCGCGGTAATTCC
F14	AATGATACGGCGACCACCGAGATCT	ACACTCTTTCCCTACACGACGCTCTTCCGATCT	GTCTTCAGCAAG	ATGA	CAGCAGCCGCGGTAATTCC		AATGATACGGCGACCACCGAGATCTACACTCTTTCCCTACACGACGCTCTTCCGATCTGTCTTCAGCAAGATGACAGCAGCCGCGGTAATTCC	93				AATGATACGGCGACCACCGAGATCTACACTCTTTCCCTACACGACGCTCTTCCGATCTGTCTTCAGCAAGATGACAGCAGCCGCGGTAATTCC
F15	AATGATACGGCGACCACCGAGATCT	ACACTCTTTCCCTACACGACGCTCTTCCGATCT	CGGATAACCTCC	ATGA	CAGCAGCCGCGGTAATTCC		AATGATACGGCGACCACCGAGATCTACACTCTTTCCCTACACGACGCTCTTCCGATCTCGGATAACCTCCATGACAGCAGCCGCGGTAATTCC	93				AATGATACGGCGACCACCGAGATCTACACTCTTTCCCTACACGACGCTCTTCCGATCTCGGATAACCTCCATGACAGCAGCCGCGGTAATTCC
F16	AATGATACGGCGACCACCGAGATCT	ACACTCTTTCCCTACACGACGCTCTTCCGATCT	AGGGTGACTTTA	TGCGA	CAGCAGCCGCGGTAATTCC		AATGATACGGCGACCACCGAGATCTACACTCTTTCCCTACACGACGCTCTTCCGATCTAGGGTGACTTTATGCGACAGCAGCCGCGGTAATTCC	94				AATGATACGGCGACCACCGAGATCTACACTCTTTCCCTACACGACGCTCTTCCGATCTAGGGTGACTTTATGCGACAGCAGCCGCGGTAATTCC
F17	AATGATACGGCGACCACCGAGATCT	ACACTCTTTCCCTACACGACGCTCTTCCGATCT	GCCTGTCTGCAA	TGCGA	CAGCAGCCGCGGTAATTCC		AATGATACGGCGACCACCGAGATCTACACTCTTTCCCTACACGACGCTCTTCCGATCTGCCTGTCTGCAATGCGACAGCAGCCGCGGTAATTCC	94				AATGATACGGCGACCACCGAGATCTACACTCTTTCCCTACACGACGCTCTTCCGATCTGCCTGTCTGCAATGCGACAGCAGCCGCGGTAATTCC
F18	AATGATACGGCGACCACCGAGATCT	ACACTCTTTCCCTACACGACGCTCTTCCGATCT	TTCGATGCCGCA	TGCGA	CAGCAGCCGCGGTAATTCC		AATGATACGGCGACCACCGAGATCTACACTCTTTCCCTACACGACGCTCTTCCGATCTTTCGATGCCGCATGCGACAGCAGCCGCGGTAATTCC	94				AATGATACGGCGACCACCGAGATCTACACTCTTTCCCTACACGACGCTCTTCCGATCTTTCGATGCCGCATGCGACAGCAGCCGCGGTAATTCC
F19	AATGATACGGCGACCACCGAGATCT	ACACTCTTTCCCTACACGACGCTCTTCCGATCT	TGTGGCTCGTGT	GAGTGG	CAGCAGCCGCGGTAATTCC		AATGATACGGCGACCACCGAGATCTACACTCTTTCCCTACACGACGCTCTTCCGATCTTGTGGCTCGTGTGAGTGGCAGCAGCCGCGGTAATTCC	95				AATGATACGGCGACCACCGAGATCTACACTCTTTCCCTACACGACGCTCTTCCGATCTTGTGGCTCGTGTGAGTGGCAGCAGCCGCGGTAATTCC
F20	AATGATACGGCGACCACCGAGATCT	ACACTCTTTCCCTACACGACGCTCTTCCGATCT	AACTTTCAGGAG	GAGTGG	CAGCAGCCGCGGTAATTCC		AATGATACGGCGACCACCGAGATCTACACTCTTTCCCTACACGACGCTCTTCCGATCTAACTTTCAGGAGGAGTGGCAGCAGCCGCGGTAATTCC	95				AATGATACGGCGACCACCGAGATCTACACTCTTTCCCTACACGACGCTCTTCCGATCTAACTTTCAGGAGGAGTGGCAGCAGCCGCGGTAATTCC
F21	AATGATACGGCGACCACCGAGATCT	ACACTCTTTCCCTACACGACGCTCTTCCGATCT	TGCACGTGATAA	GAGTGG	CAGCAGCCGCGGTAATTCC		AATGATACGGCGACCACCGAGATCTACACTCTTTCCCTACACGACGCTCTTCCGATCTTGCACGTGATAAGAGTGGCAGCAGCCGCGGTAATTCC	95				AATGATACGGCGACCACCGAGATCTACACTCTTTCCCTACACGACGCTCTTCCGATCTTGCACGTGATAAGAGTGGCAGCAGCCGCGGTAATTCC
F22	AATGATACGGCGACCACCGAGATCT	ACACTCTTTCCCTACACGACGCTCTTCCGATCT	GTTCGGTGTCCA	CCTGTGG	CAGCAGCCGCGGTAATTCC		AATGATACGGCGACCACCGAGATCTACACTCTTTCCCTACACGACGCTCTTCCGATCTGTTCGGTGTCCACCTGTGGCAGCAGCCGCGGTAATTCC	96				AATGATACGGCGACCACCGAGATCTACACTCTTTCCCTACACGACGCTCTTCCGATCTGTTCGGTGTCCACCTGTGGCAGCAGCCGCGGTAATTCC
F23	AATGATACGGCGACCACCGAGATCT	ACACTCTTTCCCTACACGACGCTCTTCCGATCT	ATTGACCGGTCA	CCTGTGG	CAGCAGCCGCGGTAATTCC		AATGATACGGCGACCACCGAGATCTACACTCTTTCCCTACACGACGCTCTTCCGATCTATTGACCGGTCACCTGTGGCAGCAGCCGCGGTAATTCC	96				AATGATACGGCGACCACCGAGATCTACACTCTTTCCCTACACGACGCTCTTCCGATCTATTGACCGGTCACCTGTGGCAGCAGCCGCGGTAATTCC
F24	AATGATACGGCGACCACCGAGATCT	ACACTCTTTCCCTACACGACGCTCTTCCGATCT	GGATAGCCAAGG	CCTGTGG	CAGCAGCCGCGGTAATTCC		AATGATACGGCGACCACCGAGATCTACACTCTTTCCCTACACGACGCTCTTCCGATCTGGATAGCCAAGGCCTGTGGCAGCAGCCGCGGTAATTCC	96				AATGATACGGCGACCACCGAGATCTACACTCTTTCCCTACACGACGCTCTTCCGATCTGGATAGCCAAGGCCTGTGGCAGCAGCCGCGGTAATTCC
F25	AATGATACGGCGACCACCGAGATCT	ACACTCTTTCCCTACACGACGCTCTTCCGATCT	TGGTTGGTTACG	AGACCTAG	CAGCAGCCGCGGTAATTCC		AATGATACGGCGACCACCGAGATCTACACTCTTTCCCTACACGACGCTCTTCCGATCTTGGTTGGTTACGAGACCTAGCAGCAGCCGCGGTAATTCC	97				AATGATACGGCGACCACCGAGATCTACACTCTTTCCCTACACGACGCTCTTCCGATCTTGGTTGGTTACGAGACCTAGCAGCAGCCGCGGTAATTCC
F26	AATGATACGGCGACCACCGAGATCT	ACACTCTTTCCCTACACGACGCTCTTCCGATCT	CAACGTGCTCCA	AGACCTAG	CAGCAGCCGCGGTAATTCC		AATGATACGGCGACCACCGAGATCTACACTCTTTCCCTACACGACGCTCTTCCGATCTCAACGTGCTCCAAGACCTAGCAGCAGCCGCGGTAATTCC	97				AATGATACGGCGACCACCGAGATCTACACTCTTTCCCTACACGACGCTCTTCCGATCTCAACGTGCTCCAAGACCTAGCAGCAGCCGCGGTAATTCC
F27	AATGATACGGCGACCACCGAGATCT	ACACTCTTTCCCTACACGACGCTCTTCCGATCT	GTCGCCGTACAT	AGACCTAG	CAGCAGCCGCGGTAATTCC		AATGATACGGCGACCACCGAGATCTACACTCTTTCCCTACACGACGCTCTTCCGATCTGTCGCCGTACATAGACCTAGCAGCAGCCGCGGTAATTCC	97				AATGATACGGCGACCACCGAGATCTACACTCTTTCCCTACACGACGCTCTTCCGATCTGTCGCCGTACATAGACCTAGCAGCAGCCGCGGTAATTCC
F28	AATGATACGGCGACCACCGAGATCT	ACACTCTTTCCCTACACGACGCTCTTCCGATCT	CACCCGATGGTT	TCTAGCTAC	CAGCAGCCGCGGTAATTCC		AATGATACGGCGACCACCGAGATCTACACTCTTTCCCTACACGACGCTCTTCCGATCTCACCCGATGGTTTCTAGCTACCAGCAGCCGCGGTAATTCC	98				AATGATACGGCGACCACCGAGATCTACACTCTTTCCCTACACGACGCTCTTCCGATCTCACCCGATGGTTTCTAGCTACCAGCAGCCGCGGTAATTCC
F29	AATGATACGGCGACCACCGAGATCT	ACACTCTTTCCCTACACGACGCTCTTCCGATCT	ATCCCTACGGAA	TCTAGCTAC	CAGCAGCCGCGGTAATTCC		AATGATACGGCGACCACCGAGATCTACACTCTTTCCCTACACGACGCTCTTCCGATCTATCCCTACGGAATCTAGCTACCAGCAGCCGCGGTAATTCC	98				AATGATACGGCGACCACCGAGATCTACACTCTTTCCCTACACGACGCTCTTCCGATCTATCCCTACGGAATCTAGCTACCAGCAGCCGCGGTAATTCC
F30	AATGATACGGCGACCACCGAGATCT	ACACTCTTTCCCTACACGACGCTCTTCCGATCT	AGCGTAATTAGC	TCTAGCTAC	CAGCAGCCGCGGTAATTCC		AATGATACGGCGACCACCGAGATCTACACTCTTTCCCTACACGACGCTCTTCCGATCTAGCGTAATTAGCTCTAGCTACCAGCAGCCGCGGTAATTCC	98				AATGATACGGCGACCACCGAGATCTACACTCTTTCCCTACACGACGCTCTTCCGATCTAGCGTAATTAGCTCTAGCTACCAGCAGCCGCGGTAATTCC

### Sheet: 18S Sequencing Primers Reverse
	18S Reverse Primer Sequences
	341F Extension Primers
							Concatenation
									Used in this study
Name	p5 (flow cell adapter)	Illumina Sequencing Primer 1	Index	Heterogenity spacer	16S Standard Primer (341F)		Forward Primer Sequences (Concatenation)	Length	Run1	Run2	Run3	Forward Primer Sequences w/o formula
R1	CAAGCAGAAGACGGCATACGAGAT	GTGACTGGAGTTCAGACGTGTGCTCTTCCGATCT	AGGTGAGTTCTA		CCCGTGTTGAGTCAAATTAAGC		CAAGCAGAAGACGGCATACGAGATGTGACTGGAGTTCAGACGTGTGCTCTTCCGATCTAGGTGAGTTCTACCCGTGTTGAGTCAAATTAAGC	92	X	X		CAAGCAGAAGACGGCATACGAGATGTGACTGGAGTTCAGACGTGTGCTCTTCCGATCTAGGTGAGTTCTACCCGTGTTGAGTCAAATTAAGC		AGGTGAGTTCTACCCGTGTTGAGTCAAATTAAGC
R2	CAAGCAGAAGACGGCATACGAGAT	GTGACTGGAGTTCAGACGTGTGCTCTTCCGATCT	CCTGTCCTATCT		CCCGTGTTGAGTCAAATTAAGC		CAAGCAGAAGACGGCATACGAGATGTGACTGGAGTTCAGACGTGTGCTCTTCCGATCTCCTGTCCTATCTCCCGTGTTGAGTCAAATTAAGC	92	X	X		CAAGCAGAAGACGGCATACGAGATGTGACTGGAGTTCAGACGTGTGCTCTTCCGATCTCCTGTCCTATCTCCCGTGTTGAGTCAAATTAAGC		CCTGTCCTATCTCCCGTGTTGAGTCAAATTAAGC
R3	CAAGCAGAAGACGGCATACGAGAT	GTGACTGGAGTTCAGACGTGTGCTCTTCCGATCT	GCCACGACTTAC		CCCGTGTTGAGTCAAATTAAGC		CAAGCAGAAGACGGCATACGAGATGTGACTGGAGTTCAGACGTGTGCTCTTCCGATCTGCCACGACTTACCCCGTGTTGAGTCAAATTAAGC	92	X	X		CAAGCAGAAGACGGCATACGAGATGTGACTGGAGTTCAGACGTGTGCTCTTCCGATCTGCCACGACTTACCCCGTGTTGAGTCAAATTAAGC		GCCACGACTTACCCCGTGTTGAGTCAAATTAAGC
R4	CAAGCAGAAGACGGCATACGAGAT	GTGACTGGAGTTCAGACGTGTGCTCTTCCGATCT	GCCGTAAACTTG	A	CCCGTGTTGAGTCAAATTAAGC		CAAGCAGAAGACGGCATACGAGATGTGACTGGAGTTCAGACGTGTGCTCTTCCGATCTGCCGTAAACTTGACCCGTGTTGAGTCAAATTAAGC	93	X	X		CAAGCAGAAGACGGCATACGAGATGTGACTGGAGTTCAGACGTGTGCTCTTCCGATCTGCCGTAAACTTGACCCGTGTTGAGTCAAATTAAGC		GCCGTAAACTTGACCCGTGTTGAGTCAAATTAAGC
R5	CAAGCAGAAGACGGCATACGAGAT	GTGACTGGAGTTCAGACGTGTGCTCTTCCGATCT	GAGACGTGTTCT	A	CCCGTGTTGAGTCAAATTAAGC		CAAGCAGAAGACGGCATACGAGATGTGACTGGAGTTCAGACGTGTGCTCTTCCGATCTGAGACGTGTTCTACCCGTGTTGAGTCAAATTAAGC	93	X	X		CAAGCAGAAGACGGCATACGAGATGTGACTGGAGTTCAGACGTGTGCTCTTCCGATCTGAGACGTGTTCTACCCGTGTTGAGTCAAATTAAGC		GAGACGTGTTCTACCCGTGTTGAGTCAAATTAAGC
R6	CAAGCAGAAGACGGCATACGAGAT	GTGACTGGAGTTCAGACGTGTGCTCTTCCGATCT	TATGCCAGAGAT	A	CCCGTGTTGAGTCAAATTAAGC		CAAGCAGAAGACGGCATACGAGATGTGACTGGAGTTCAGACGTGTGCTCTTCCGATCTTATGCCAGAGATACCCGTGTTGAGTCAAATTAAGC	93	X	X		CAAGCAGAAGACGGCATACGAGATGTGACTGGAGTTCAGACGTGTGCTCTTCCGATCTTATGCCAGAGATACCCGTGTTGAGTCAAATTAAGC		TATGCCAGAGATACCCGTGTTGAGTCAAATTAAGC
R7	CAAGCAGAAGACGGCATACGAGAT	GTGACTGGAGTTCAGACGTGTGCTCTTCCGATCT	AGGTCCAAATCA	TC	CCCGTGTTGAGTCAAATTAAGC		CAAGCAGAAGACGGCATACGAGATGTGACTGGAGTTCAGACGTGTGCTCTTCCGATCTAGGTCCAAATCATCCCCGTGTTGAGTCAAATTAAGC	94	X	X		CAAGCAGAAGACGGCATACGAGATGTGACTGGAGTTCAGACGTGTGCTCTTCCGATCTAGGTCCAAATCATCCCCGTGTTGAGTCAAATTAAGC		AGGTCCAAATCATCCCCGTGTTGAGTCAAATTAAGC
R8	CAAGCAGAAGACGGCATACGAGAT	GTGACTGGAGTTCAGACGTGTGCTCTTCCGATCT	ACCGTGCTCACA	TC	CCCGTGTTGAGTCAAATTAAGC		CAAGCAGAAGACGGCATACGAGATGTGACTGGAGTTCAGACGTGTGCTCTTCCGATCTACCGTGCTCACATCCCCGTGTTGAGTCAAATTAAGC	94	X	X		CAAGCAGAAGACGGCATACGAGATGTGACTGGAGTTCAGACGTGTGCTCTTCCGATCTACCGTGCTCACATCCCCGTGTTGAGTCAAATTAAGC		ACCGTGCTCACATCCCCGTGTTGAGTCAAATTAAGC
R9	CAAGCAGAAGACGGCATACGAGAT	GTGACTGGAGTTCAGACGTGTGCTCTTCCGATCT	CTCCCTTTGTGT	TC	CCCGTGTTGAGTCAAATTAAGC		CAAGCAGAAGACGGCATACGAGATGTGACTGGAGTTCAGACGTGTGCTCTTCCGATCTCTCCCTTTGTGTTCCCCGTGTTGAGTCAAATTAAGC	94	X	X		CAAGCAGAAGACGGCATACGAGATGTGACTGGAGTTCAGACGTGTGCTCTTCCGATCTCTCCCTTTGTGTTCCCCGTGTTGAGTCAAATTAAGC		CTCCCTTTGTGTTCCCCGTGTTGAGTCAAATTAAGC
R10	CAAGCAGAAGACGGCATACGAGAT	GTGACTGGAGTTCAGACGTGTGCTCTTCCGATCT	AGCTGCACCTAA	CTA	CCCGTGTTGAGTCAAATTAAGC		CAAGCAGAAGACGGCATACGAGATGTGACTGGAGTTCAGACGTGTGCTCTTCCGATCTAGCTGCACCTAACTACCCGTGTTGAGTCAAATTAAGC	95	X	X		CAAGCAGAAGACGGCATACGAGATGTGACTGGAGTTCAGACGTGTGCTCTTCCGATCTAGCTGCACCTAACTACCCGTGTTGAGTCAAATTAAGC		AGCTGCACCTAACTACCCGTGTTGAGTCAAATTAAGC
R11	CAAGCAGAAGACGGCATACGAGAT	GTGACTGGAGTTCAGACGTGTGCTCTTCCGATCT	CTATCATCCTCA	CTA	CCCGTGTTGAGTCAAATTAAGC		CAAGCAGAAGACGGCATACGAGATGTGACTGGAGTTCAGACGTGTGCTCTTCCGATCTCTATCATCCTCACTACCCGTGTTGAGTCAAATTAAGC	95	X	X		CAAGCAGAAGACGGCATACGAGATGTGACTGGAGTTCAGACGTGTGCTCTTCCGATCTCTATCATCCTCACTACCCGTGTTGAGTCAAATTAAGC		CTATCATCCTCACTACCCGTGTTGAGTCAAATTAAGC
R12	CAAGCAGAAGACGGCATACGAGAT	GTGACTGGAGTTCAGACGTGTGCTCTTCCGATCT	ACTCTAGCCGGT	CTA	CCCGTGTTGAGTCAAATTAAGC		CAAGCAGAAGACGGCATACGAGATGTGACTGGAGTTCAGACGTGTGCTCTTCCGATCTACTCTAGCCGGTCTACCCGTGTTGAGTCAAATTAAGC	95	X	X		CAAGCAGAAGACGGCATACGAGATGTGACTGGAGTTCAGACGTGTGCTCTTCCGATCTACTCTAGCCGGTCTACCCGTGTTGAGTCAAATTAAGC		ACTCTAGCCGGTCTACCCGTGTTGAGTCAAATTAAGC
R13	CAAGCAGAAGACGGCATACGAGAT	GTGACTGGAGTTCAGACGTGTGCTCTTCCGATCT	AATGACCTCGTG	GATA	CCCGTGTTGAGTCAAATTAAGC		CAAGCAGAAGACGGCATACGAGATGTGACTGGAGTTCAGACGTGTGCTCTTCCGATCTAATGACCTCGTGGATACCCGTGTTGAGTCAAATTAAGC	96	X	X		CAAGCAGAAGACGGCATACGAGATGTGACTGGAGTTCAGACGTGTGCTCTTCCGATCTAATGACCTCGTGGATACCCGTGTTGAGTCAAATTAAGC		AATGACCTCGTGGATACCCGTGTTGAGTCAAATTAAGC
R14	CAAGCAGAAGACGGCATACGAGAT	GTGACTGGAGTTCAGACGTGTGCTCTTCCGATCT	CTTAGGCATGTG	GATA	CCCGTGTTGAGTCAAATTAAGC		CAAGCAGAAGACGGCATACGAGATGTGACTGGAGTTCAGACGTGTGCTCTTCCGATCTCTTAGGCATGTGGATACCCGTGTTGAGTCAAATTAAGC	96	X	X		CAAGCAGAAGACGGCATACGAGATGTGACTGGAGTTCAGACGTGTGCTCTTCCGATCTCTTAGGCATGTGGATACCCGTGTTGAGTCAAATTAAGC		CTTAGGCATGTGGATACCCGTGTTGAGTCAAATTAAGC
R15	CAAGCAGAAGACGGCATACGAGAT	GTGACTGGAGTTCAGACGTGTGCTCTTCCGATCT	GAACGGGACGTA	GATA	CCCGTGTTGAGTCAAATTAAGC		CAAGCAGAAGACGGCATACGAGATGTGACTGGAGTTCAGACGTGTGCTCTTCCGATCTGAACGGGACGTAGATACCCGTGTTGAGTCAAATTAAGC	96	X	X		CAAGCAGAAGACGGCATACGAGATGTGACTGGAGTTCAGACGTGTGCTCTTCCGATCTGAACGGGACGTAGATACCCGTGTTGAGTCAAATTAAGC		GAACGGGACGTAGATACCCGTGTTGAGTCAAATTAAGC
R16	CAAGCAGAAGACGGCATACGAGAT	GTGACTGGAGTTCAGACGTGTGCTCTTCCGATCT	ACGTGTAGGCTT	ACTCA	CCCGTGTTGAGTCAAATTAAGC		CAAGCAGAAGACGGCATACGAGATGTGACTGGAGTTCAGACGTGTGCTCTTCCGATCTACGTGTAGGCTTACTCACCCGTGTTGAGTCAAATTAAGC	97	X	X		CAAGCAGAAGACGGCATACGAGATGTGACTGGAGTTCAGACGTGTGCTCTTCCGATCTACGTGTAGGCTTACTCACCCGTGTTGAGTCAAATTAAGC		ACGTGTAGGCTTACTCACCCGTGTTGAGTCAAATTAAGC
R17	CAAGCAGAAGACGGCATACGAGAT	GTGACTGGAGTTCAGACGTGTGCTCTTCCGATCT	ACTGACTTAAGG	ACTCA	CCCGTGTTGAGTCAAATTAAGC		CAAGCAGAAGACGGCATACGAGATGTGACTGGAGTTCAGACGTGTGCTCTTCCGATCTACTGACTTAAGGACTCACCCGTGTTGAGTCAAATTAAGC	97	X	X		CAAGCAGAAGACGGCATACGAGATGTGACTGGAGTTCAGACGTGTGCTCTTCCGATCTACTGACTTAAGGACTCACCCGTGTTGAGTCAAATTAAGC		ACTGACTTAAGGACTCACCCGTGTTGAGTCAAATTAAGC
R18	CAAGCAGAAGACGGCATACGAGAT	GTGACTGGAGTTCAGACGTGTGCTCTTCCGATCT	GATGCTGCCGTT	ACTCA	CCCGTGTTGAGTCAAATTAAGC		CAAGCAGAAGACGGCATACGAGATGTGACTGGAGTTCAGACGTGTGCTCTTCCGATCTGATGCTGCCGTTACTCACCCGTGTTGAGTCAAATTAAGC	97	X	X		CAAGCAGAAGACGGCATACGAGATGTGACTGGAGTTCAGACGTGTGCTCTTCCGATCTGATGCTGCCGTTACTCACCCGTGTTGAGTCAAATTAAGC		GATGCTGCCGTTACTCACCCGTGTTGAGTCAAATTAAGC
R19	CAAGCAGAAGACGGCATACGAGAT	GTGACTGGAGTTCAGACGTGTGCTCTTCCGATCT	TTCCTAGGCCAG	TTCTCT	CCCGTGTTGAGTCAAATTAAGC		CAAGCAGAAGACGGCATACGAGATGTGACTGGAGTTCAGACGTGTGCTCTTCCGATCTTTCCTAGGCCAGTTCTCTCCCGTGTTGAGTCAAATTAAGC	98	X	X		CAAGCAGAAGACGGCATACGAGATGTGACTGGAGTTCAGACGTGTGCTCTTCCGATCTTTCCTAGGCCAGTTCTCTCCCGTGTTGAGTCAAATTAAGC		TTCCTAGGCCAGTTCTCTCCCGTGTTGAGTCAAATTAAGC
R20	CAAGCAGAAGACGGCATACGAGAT	GTGACTGGAGTTCAGACGTGTGCTCTTCCGATCT	ATTAAGCCTGGA	TTCTCT	CCCGTGTTGAGTCAAATTAAGC		CAAGCAGAAGACGGCATACGAGATGTGACTGGAGTTCAGACGTGTGCTCTTCCGATCTATTAAGCCTGGATTCTCTCCCGTGTTGAGTCAAATTAAGC	98	X	X		CAAGCAGAAGACGGCATACGAGATGTGACTGGAGTTCAGACGTGTGCTCTTCCGATCTATTAAGCCTGGATTCTCTCCCGTGTTGAGTCAAATTAAGC		ATTAAGCCTGGATTCTCTCCCGTGTTGAGTCAAATTAAGC
R21	CAAGCAGAAGACGGCATACGAGAT	GTGACTGGAGTTCAGACGTGTGCTCTTCCGATCT	TGGCTTTCTATC	TTCTCT	CCCGTGTTGAGTCAAATTAAGC		CAAGCAGAAGACGGCATACGAGATGTGACTGGAGTTCAGACGTGTGCTCTTCCGATCTTGGCTTTCTATCTTCTCTCCCGTGTTGAGTCAAATTAAGC	98	X	X		CAAGCAGAAGACGGCATACGAGATGTGACTGGAGTTCAGACGTGTGCTCTTCCGATCTTGGCTTTCTATCTTCTCTCCCGTGTTGAGTCAAATTAAGC		TGGCTTTCTATCTTCTCTCCCGTGTTGAGTCAAATTAAGC
R22	CAAGCAGAAGACGGCATACGAGAT	GTGACTGGAGTTCAGACGTGTGCTCTTCCGATCT	GAGCGTATCCAT	CACTTCT	CCCGTGTTGAGTCAAATTAAGC		CAAGCAGAAGACGGCATACGAGATGTGACTGGAGTTCAGACGTGTGCTCTTCCGATCTGAGCGTATCCATCACTTCTCCCGTGTTGAGTCAAATTAAGC	99	X	X		CAAGCAGAAGACGGCATACGAGATGTGACTGGAGTTCAGACGTGTGCTCTTCCGATCTGAGCGTATCCATCACTTCTCCCGTGTTGAGTCAAATTAAGC		GAGCGTATCCATCACTTCTCCCGTGTTGAGTCAAATTAAGC
R23	CAAGCAGAAGACGGCATACGAGAT	GTGACTGGAGTTCAGACGTGTGCTCTTCCGATCT	ATGGGCGAATGG	CACTTCT	CCCGTGTTGAGTCAAATTAAGC		CAAGCAGAAGACGGCATACGAGATGTGACTGGAGTTCAGACGTGTGCTCTTCCGATCTATGGGCGAATGGCACTTCTCCCGTGTTGAGTCAAATTAAGC	99	X	X		CAAGCAGAAGACGGCATACGAGATGTGACTGGAGTTCAGACGTGTGCTCTTCCGATCTATGGGCGAATGGCACTTCTCCCGTGTTGAGTCAAATTAAGC		ATGGGCGAATGGCACTTCTCCCGTGTTGAGTCAAATTAAGC
R24	CAAGCAGAAGACGGCATACGAGAT	GTGACTGGAGTTCAGACGTGTGCTCTTCCGATCT	GATCTCTGGGTA	CACTTCT	CCCGTGTTGAGTCAAATTAAGC		CAAGCAGAAGACGGCATACGAGATGTGACTGGAGTTCAGACGTGTGCTCTTCCGATCTGATCTCTGGGTACACTTCTCCCGTGTTGAGTCAAATTAAGC	99	X	X		CAAGCAGAAGACGGCATACGAGATGTGACTGGAGTTCAGACGTGTGCTCTTCCGATCTGATCTCTGGGTACACTTCTCCCGTGTTGAGTCAAATTAAGC		GATCTCTGGGTACACTTCTCCCGTGTTGAGTCAAATTAAGC
R25	CAAGCAGAAGACGGCATACGAGAT	GTGACTGGAGTTCAGACGTGTGCTCTTCCGATCT	CATCATACGGGT	GCAATCAG	CCCGTGTTGAGTCAAATTAAGC		CAAGCAGAAGACGGCATACGAGATGTGACTGGAGTTCAGACGTGTGCTCTTCCGATCTCATCATACGGGTGCAATCAGCCCGTGTTGAGTCAAATTAAGC	100				CAAGCAGAAGACGGCATACGAGATGTGACTGGAGTTCAGACGTGTGCTCTTCCGATCTCATCATACGGGTGCAATCAGCCCGTGTTGAGTCAAATTAAGC		CATCATACGGGTGCAATCAGCCCGTGTTGAGTCAAATTAAGC
R26	CAAGCAGAAGACGGCATACGAGAT	GTGACTGGAGTTCAGACGTGTGCTCTTCCGATCT	TACGGATTATGG	GCAATCAG	CCCGTGTTGAGTCAAATTAAGC		CAAGCAGAAGACGGCATACGAGATGTGACTGGAGTTCAGACGTGTGCTCTTCCGATCTTACGGATTATGGGCAATCAGCCCGTGTTGAGTCAAATTAAGC	100				CAAGCAGAAGACGGCATACGAGATGTGACTGGAGTTCAGACGTGTGCTCTTCCGATCTTACGGATTATGGGCAATCAGCCCGTGTTGAGTCAAATTAAGC		TACGGATTATGGGCAATCAGCCCGTGTTGAGTCAAATTAAGC
R27	CAAGCAGAAGACGGCATACGAGAT	GTGACTGGAGTTCAGACGTGTGCTCTTCCGATCT	TAACGCTGTGTG	GCAATCAG	CCCGTGTTGAGTCAAATTAAGC		CAAGCAGAAGACGGCATACGAGATGTGACTGGAGTTCAGACGTGTGCTCTTCCGATCTTAACGCTGTGTGGCAATCAGCCCGTGTTGAGTCAAATTAAGC	100				CAAGCAGAAGACGGCATACGAGATGTGACTGGAGTTCAGACGTGTGCTCTTCCGATCTTAACGCTGTGTGGCAATCAGCCCGTGTTGAGTCAAATTAAGC		TAACGCTGTGTGGCAATCAGCCCGTGTTGAGTCAAATTAAGC
R28	CAAGCAGAAGACGGCATACGAGAT	GTGACTGGAGTTCAGACGTGTGCTCTTCCGATCT	AACCAAACTCGA	AGGCAATTC	CCCGTGTTGAGTCAAATTAAGC		CAAGCAGAAGACGGCATACGAGATGTGACTGGAGTTCAGACGTGTGCTCTTCCGATCTAACCAAACTCGAAGGCAATTCCCCGTGTTGAGTCAAATTAAGC	101				CAAGCAGAAGACGGCATACGAGATGTGACTGGAGTTCAGACGTGTGCTCTTCCGATCTAACCAAACTCGAAGGCAATTCCCCGTGTTGAGTCAAATTAAGC		AACCAAACTCGAAGGCAATTCCCCGTGTTGAGTCAAATTAAGC
R29	CAAGCAGAAGACGGCATACGAGAT	GTGACTGGAGTTCAGACGTGTGCTCTTCCGATCT	GCCGTCTCGTAA	AGGCAATTC	CCCGTGTTGAGTCAAATTAAGC		CAAGCAGAAGACGGCATACGAGATGTGACTGGAGTTCAGACGTGTGCTCTTCCGATCTGCCGTCTCGTAAAGGCAATTCCCCGTGTTGAGTCAAATTAAGC	101				CAAGCAGAAGACGGCATACGAGATGTGACTGGAGTTCAGACGTGTGCTCTTCCGATCTGCCGTCTCGTAAAGGCAATTCCCCGTGTTGAGTCAAATTAAGC		GCCGTCTCGTAAAGGCAATTCCCCGTGTTGAGTCAAATTAAGC
R30	CAAGCAGAAGACGGCATACGAGAT	GTGACTGGAGTTCAGACGTGTGCTCTTCCGATCT	CTGGGTATCTCG	AGGCAATTC	CCCGTGTTGAGTCAAATTAAGC		CAAGCAGAAGACGGCATACGAGATGTGACTGGAGTTCAGACGTGTGCTCTTCCGATCTCTGGGTATCTCGAGGCAATTCCCCGTGTTGAGTCAAATTAAGC	101				CAAGCAGAAGACGGCATACGAGATGTGACTGGAGTTCAGACGTGTGCTCTTCCGATCTCTGGGTATCTCGAGGCAATTCCCCGTGTTGAGTCAAATTAAGC		CTGGGTATCTCGAGGCAATTCCCCGTGTTGAGTCAAATTAAGC
